# Insights into the metabolic specificities of pathogenic strains from the *Ralstonia solanacearum species complex*

**DOI:** 10.1101/2023.01.09.523232

**Authors:** Caroline Baroukh, Ludovic Cottret, Emma Pires, Rémi Peyraud, Alice Guidot, Stéphane Genin

## Abstract

All the strains grouped under the species *Ralstonia solanacearum* represent a species complex which collectively constitute a devastating plant pathogen responsible of many diseases on agricultural crops throughout the world. The strains have different lifestyles and host range. Here we sought whether specific metabolic pathways contribute to strain diversification. To this end, we carried out systematic comparisons, followed by manual expertise on 11 strains representing the diversity of the species complex. We reconstructed the metabolic network of each strain from its genome sequence and looked for the metabolic pathways differentiating the different reconstructed networks and, by extension, the different strains. Finally, we conducted an experimental validation by determining the metabolic profile of each strain with the Biolog technology, also in a comparative approach. Results revealed that the metabolism is conserved between strains, with a core-metabolism composed of 82% of the pan-reactome. The 3 species composing the species complex could be distinguished according to the presence/absence of some metabolic pathways, in particular one implying salicylic acid degradation. Phenotypic assays revealed that the trophic preferences on organic acids and several amino acids such as glutamine, glutamate, aspartate and asparagine are conserved between strains. Finally, the generation and assessment of the transcription factor *phcA* regulating virulence in each specie showed that the faster growth compared to the WT strain was conserved across *Ralstonia solanacearum* species complex.

**Author summary:** *Ralstonia solanacearum* is one of the most important threats to plant health worldwide, causing disease on a very large range of agricultural crops such as tomato or potato. Behind the *Ralstonia solanacearum* name are hundreds of strains with different host range and lifestyle, classified into three species. Studying the differences between strain allows to better apprehend the biology of the pathogen and the specificity of some strains. None of the published genomic comparative studies have focused on the metabolism of the strains so far. We developed a new bioinformatic pipeline to build high-quality metabolic networks and used a combination of metabolic modeling and high-throughput phenotypic Biolog microplates to look for the metabolic differences between 11 strains across the three species. Our study revealed that genes encoding for enzymes are overall conserved, with few variations between strains. However, at the level of the phenotype, more variations were observed. These variations probably result from regulation rather than the presence or absence of enzymes in the genome.
