## Supplementary material for "Insights into the metabolic specificities of pathogenic strains from the *Ralstonia solanacearum species complex*": File S5

### Sheet: WTGrowth
Strain	GMI1000	PSS4	RUN2340	CFBP2957	BA7	K60	UW551	MOLK2	Psi07	R24	BDBR229	Somme
Growth	70	78	82	82	99	52	78	82	74	101	44
Growth C	43	48	38	44	52	33	42	43	45	51	25
Growth N	27	30	44	38	47	19	36	39	29	50	19
Negative Control	0	0	0	0	0	0	0	0	0	0	0	0
L-Arabinose	0	0	0	0	0	0	0	0	0	0	0	0
N-Acetyl-D-Glucosamine	0	0	0	1	1	0	0	0	1	0	0	3
D-Saccharic acid	1	1	1	1	1	1	1	1	1	1	0	10
Succinic acid	1	1	1	1	1	1	1	1	1	1	1	11
D-Galactose	1	1	0	0	0	0	0	0	1	1	0	4
L-Aspartic acid	1	1	1	1	1	1	1	1	1	1	1	11
L-Proline	0	0	1	0	1	1	1	1	0	1	1	7
D-Alanine	0	0	0	0	1	0	0	0	0	1	0	2
D-Trehalose	1	1	1	1	1	0	0	1	1	1	0	8
D-Mannose	0	0	0	0	0	0	0	0	0	0	0	0
Dulcitol	1	1	0	0	1	0	0	0	0	0	0	3
D-Serine	0	0	0	0	0	0	0	0	0	0	0	0
D-Sorbitol	0	1	0	0	0	0	0	0	0	0	0	1
Glycerol	1	1	0	1	1	0	1	1	1	1	1	9
L-Fucose	0	0	0	0	0	0	0	0	0	0	0	0
D-Glucuronic acid	1	1	1	1	1	1	1	1	1	1	0	10
D-Gluconic acid	1	1	1	1	1	0	1	1	1	1	0	9
DL-a-Glycerol Phosphate	0	0	0	0	0	0	0	0	0	0	0	0
D-Xylose	0	0	0	0	0	0	0	0	0	0	0	0
L-Lactic acid	1	0	0	1	0	0	1	0	1	1	0	5
Formic acid	0	0	0	0	0	1	0	0	0	0	0	1
D-Mannitol	1	1	0	0	0	0	0	0	0	0	0	2
L-Glutamic acid	1	1	1	1	1	1	1	1	1	1	1	11
D-Glucose-6-Phosphate	0	0	0	0	0	0	0	0	0	0	0	0
D-Galactonic acid-g-Lactone	0	0	0	0	0	0	0	0	0	0	0	0
DL-Malic acid	1	1	1	1	1	1	1	1	1	1	1	11
D-Ribose	0	0	0	0	0	0	0	0	0	0	0	0
Tween 20	1	1	1	1	1	1	1	1	1	1	1	11
L-Rhamnose	0	0	0	0	0	0	0	0	0	0	0	0
D-Fructose	0	1	1	0	0	0	1	1	1	1	0	6
Acetic acid	1	1	1	1	1	1	1	0	1	1	0	9
a-D-Glucose	1	1	1	1	1	0	1	1	1	1	0	9
Maltose	0	0	0	0	0	0	0	0	0	0	0	0
D-Melibiose	0	0	0	0	0	0	0	0	0	0	0	0
Thymidine	0	0	0	0	0	0	0	0	0	0	0	0
L-Asparagine	1	1	1	1	1	1	1	1	1	1	1	11
D-Aspartic acid	0	0	0	0	1	0	0	0	0	1	0	2
D-Glucosaminic acid	0	0	0	0	0	0	0	0	0	0	0	0
1,2-Propanediol	0	0	0	0	0	0	0	0	0	0	0	0
Tween 40	1	1	0	1	1	1	1	1	1	0	1	9
a-Ketoglutaric acid	1	1	1	1	1	1	1	1	1	1	1	11
a-Ketobutyric acid	0	1	0	0	1	0	0	1	0	0	0	3
a-Methyl-D-Galactoside	0	0	0	0	0	0	0	0	0	0	0	0
a-D-Lactose	0	0	0	0	0	0	0	0	0	0	0	0
Lactulose	0	0	0	0	0	0	0	0	0	0	0	0
Sucrose	1	1	1	1	1	0	1	0	1	0	0	7
Uridine	0	0	0	0	0	0	0	0	0	0	0	0
L-Glutamine	1	1	1	1	1	1	1	1	1	1	1	11
m-Tartaric acid	0	0	0	0	0	0	0	0	0	0	0	0
D-Glucose-1-Phosphate	0	0	0	0	0	0	0	0	0	0	0	0
D-Fructose-6-Phosphate	0	0	0	0	0	0	0	0	0	0	0	0
Tween 80	1	1	0	1	1	1	1	1	1	0	1	9
a-Hydroxyglutaric acid-g-Lactone	0	0	0	0	0	0	0	0	0	0	0	0
a-Hydroxybutyric acid	0	0	0	0	0	0	0	0	0	0	0	0
b-Methyl-D-Glucoside	0	0	0	0	0	0	0	0	0	0	0	0
Adonitol	0	0	0	0	0	0	0	0	0	0	0	0
Maltotriose	0	0	0	0	0	0	0	0	0	0	0	0
2`-Deoxyadenosine	0	0	0	0	0	0	0	0	0	0	0	0
Adenosine	0	0	0	0	0	0	0	0	0	0	0	0
Gly-Asp	0	0	0	0	0	0	0	0	0	0	0	0
Citric acid	1	1	1	1	1	1	1	1	1	1	0	10
m-Inositol	1	0	1	1	0	0	1	1	1	0	0	6
D-Threonine	0	0	0	0	0	0	0	0	0	0	0	0
Fumaric acid	1	1	1	1	1	1	1	1	1	1	1	11
Bromosuccinic acid	1	1	1	1	1	1	1	1	0	1	1	10
Propionic acid	1	1	1	1	1	0	0	1	1	1	0	8
Mucic acid	1	1	1	1	1	1	1	1	1	1	0	10
Glycolic acid	1	1	0	0	0	0	0	0	0	0	0	2
Glyoxylic acid	0	0	0	0	0	0	0	0	0	1	0	1
D-Cellobiose	0	0	0	0	0	0	0	0	0	0	0	0
Inosine	0	0	0	0	0	0	0	0	0	0	0	0
Gly-Glu	0	0	0	0	0	0	0	0	0	0	0	0
Tricarballylic acid	0	0	0	0	0	0	0	0	0	0	0	0
L-Serine	1	1	1	1	1	0	1	1	1	1	1	10
L-Threonine	0	1	1	1	1	0	1	1	0	0	0	6
L-Alanine	1	1	1	1	1	0	1	1	1	1	1	10
Ala-Gly	0	0	0	0	0	0	0	0	0	1	0	1
Acetoacetic acid	0	0	0	0	0	0	0	0	0	0	0	0
N-Acetyl-D-Mannosamine	0	0	0	0	0	0	0	0	0	0	0	0
Mono-Methylsuccinate	1	0	0	1	0	1	1	0	1	1	1	7
Methylpyruvate	1	1	1	1	1	0	1	1	1	1	1	10
D-Malic acid	0	0	0	0	0	0	0	0	0	1	0	1
L-Malic acid	1	1	1	1	1	1	1	1	1	1	1	11
Gly-Pro	0	0	0	0	0	0	0	0	0	0	0	0
p-Hydroxyphenyl Acetic acid	0	0	0	1	1	0	0	0	1	0	0	3
m-Hydroxyphenyl Acetic acid	0	0	0	0	0	0	0	0	0	0	0	0
Tyramine	0	0	0	0	0	0	0	0	0	0	0	0
D-Psicose	0	0	0	0	0	0	0	0	0	0	0	0
L-Lyxose	0	0	0	0	0	0	0	0	0	0	0	0
Glucuronamide	0	0	0	0	0	0	1	0	0	0	0	1
Pyruvic acid	1	1	1	1	1	0	1	1	1	1	1	10
L-Galactonic acid-g-Lactone	0	1	0	0	1	0	0	1	0	0	0	3
D-Galacturonic acid	1	1	1	1	1	1	1	1	1	1	0	10
Phenylethylamine	0	0	0	0	0	0	0	0	0	0	0	0
2-Aminoethanol	0	0	0	0	0	0	0	0	0	0	0	0
Negative Control PM2	0	0	0	0	0	0	0	0	0	0	0	0
Chondroitin Sulfate C	0	0	0	0	0	0	0	0	0	0	0	0
a-Cyclodextrin	0	0	0	0	0	0	0	0	0	0	0	0
b-Cyclodextrin	0	0	0	0	0	0	0	0	0	0	0	0
g-Cyclodextrin	0	0	0	0	0	0	0	0	0	0	0	0
Dextrin	0	0	0	0	0	0	0	0	0	1	0	1
Gelatin	0	0	0	0	0	0	0	0	0	0	0	0
Glycogen	0	0	0	0	0	0	0	0	0	0	0	0
Inulin	0	0	0	0	0	0	0	0	0	0	0	0
Laminarin	0	1	0	0	1	0	0	1	0	0	0	3
Mannan	0	0	0	0	0	0	0	0	0	0	0	0
Pectin	1	1	1	1	1	1	0	1	1	0	0	8
N-Acetyl-D-Galactosamine	0	0	0	0	0	0	0	0	0	0	0	0
N-Acetyl-Neuraminic acid	0	0	0	0	0	0	0	0	0	0	0	0
b-D-Allose	0	0	0	0	0	0	0	0	0	0	0	0
Amygdalin	0	0	0	0	0	0	0	0	0	0	0	0
D-Arabinose	0	0	0	0	0	0	0	0	0	0	0	0
D-Arabitol	0	0	0	0	0	0	0	0	0	0	0	0
L-Arabitol	0	0	0	0	0	0	0	0	0	0	0	0
Arbutin	0	0	0	0	0	0	0	0	0	0	0	0
2-Deoxy-D-Ribose	0	0	0	0	0	0	0	0	0	0	0	0
i-Erythritol	0	0	0	0	0	0	0	0	0	0	0	0
D-Fucose	0	0	0	0	0	0	0	0	0	0	0	0
3-O-b-D-Galactopyranosyl-D-Arabinose	0	0	0	0	0	0	0	0	0	0	0	0
Gentiobiose	0	0	0	0	0	0	0	0	0	0	0	0
L-Glucose	0	0	0	0	0	0	0	0	0	0	0	0
D-Lactitol	0	0	0	0	0	0	0	0	0	0	0	0
D-Melezitose	0	0	0	0	0	0	0	0	0	0	0	0
Maltitol	0	0	0	0	0	0	0	0	0	0	0	0
a-Methyl-D-Glucoside	0	0	0	0	0	0	0	0	0	0	0	0
b-Methyl-D-Galactoside	0	0	0	0	0	0	0	0	0	0	0	0
3-Methylglucose	0	0	0	0	0	0	0	0	0	0	0	0
b-Methyl-D-Glucuronic acid	0	0	0	0	0	0	0	0	0	0	0	0
a-Methyl-D-Mannoside	0	0	0	0	0	0	0	0	0	0	0	0
b-Methyl-D-Xyloside	0	0	0	0	0	0	0	0	0	0	0	0
Palatinose	0	0	0	0	0	0	0	0	0	0	0	0
D-Raffinose	0	0	0	0	0	0	0	0	0	0	0	0
Salicin	0	0	0	0	0	0	0	0	0	0	0	0
Sedoheptulosan	0	0	0	0	0	0	0	0	0	0	0	0
L-Sorbose	0	0	0	0	0	0	0	0	0	0	0	0
Stachyose	0	0	0	0	0	0	0	0	0	0	0	0
D-Tagatose	0	0	0	0	0	0	0	0	0	0	0	0
Turanose	0	0	0	0	0	0	0	0	0	0	0	0
Xylitol	0	0	0	0	0	0	0	0	0	0	0	0
N-Acetyl-D-Glucosaminitol	0	0	0	0	0	0	0	0	0	0	0	0
g-Amino-N-Butyric acid	1	1	1	1	1	1	1	1	1	1	0	10
d-Amino Valeric acid	0	0	0	0	0	0	0	0	0	0	0	0
Butyric acid	1	1	1	1	1	1	1	1	1	1	0	10
Capric acid	0	0	0	0	0	0	0	0	0	0	0	0
Caproic acid	0	1	0	0	1	1	0	0	1	1	0	5
Citraconic acid	0	0	0	0	0	0	0	0	0	0	0	0
Citramalic acid	0	0	0	0	0	0	0	0	0	0	0	0
D-Glucosamine	0	0	0	0	0	0	0	0	0	0	0	0
2-Hydroxybenzoic acid	0	0	0	0	0	0	0	0	0	0	0	0
4-Hydroxybenzoic acid	0	0	0	0	0	0	0	0	0	0	0	0
b-Hydroxybutyric acid	1	1	1	1	1	1	1	1	1	1	1	11
g-Hydroxybutyric acid	0	0	0	0	0	0	0	0	0	0	0	0
a-Keto-Valeric acid	0	0	0	0	0	0	0	0	0	0	0	0
Itaconic acid	0	0	0	0	0	0	0	0	0	0	0	0
5-Keto-D-Gluconic acid	0	0	0	0	0	0	0	0	0	0	0	0
D-Lactic acid Methyl Ester	0	0	0	0	0	0	0	0	0	0	0	0
Malonic acid	0	0	0	1	0	0	0	0	0	0	0	1
Melibionic acid	0	0	0	0	0	0	0	0	0	0	0	0
Oxalic acid	0	0	0	0	0	0	0	0	0	0	0	0
Oxalomalic acid	0	0	0	0	0	0	0	0	0	0	0	0
Quinic acid	1	1	1	1	1	0	1	1	1	1	1	10
D-Ribono-1,4-Lactone	0	0	0	0	0	0	0	0	0	0	0	0
Sebacic acid	0	0	0	0	0	1	0	0	0	1	0	2
Sorbic acid	0	0	0	0	0	0	0	0	0	0	0	0
Succinamic acid	0	0	0	0	0	0	0	0	0	0	1	1
D-Tartaric acid	0	0	0	0	0	0	0	0	1	1	0	2
L-Tartaric acid	1	1	1	1	1	0	0	0	0	1	1	7
Acetamide	0	0	0	0	0	0	0	0	0	0	0	0
L-Alaninamide	0	0	0	1	1	0	1	1	1	1	0	6
N-Acetyl-L-Glutamic acid	0	0	0	0	0	0	0	0	0	1	0	1
L-Arginine	0	0	0	0	0	0	0	0	0	0	0	0
Glycine	0	0	0	0	0	0	0	0	0	0	0	0
L-Histidine	0	1	1	1	1	1	1	1	1	1	1	10
L-Homoserine	0	0	0	0	0	0	0	0	0	0	0	0
Hydroxy-L-Proline	0	0	0	0	0	0	0	0	0	1	0	1
L-Isoleucine	0	0	0	0	0	0	0	0	0	0	0	0
L-Leucine	0	0	0	0	1	1	0	0	0	0	0	2
L-Lysine	0	0	0	0	0	0	0	0	0	0	0	0
L-Methionine	0	0	0	0	0	0	0	0	0	0	0	0
L-Ornithine	0	0	0	0	0	0	0	0	0	0	0	0
L-Phenylalanine	0	0	0	0	0	0	0	0	0	0	0	0
L-Pyroglutamic acid	1	0	1	0	1	1	0	0	1	1	0	6
L-Valine	0	0	0	0	1	1	1	1	0	1	0	5
D,L-Carnitine	0	0	0	0	0	0	0	0	0	0	0	0
sec-Butylamine	0	0	0	0	0	0	0	0	0	0	0	0
D,L-Octopamine	0	0	0	0	0	0	0	0	0	0	0	0
Putrescine	0	0	0	0	0	0	0	0	0	0	0	0
Dihydroxyacetone	0	1	0	0	1	1	1	1	0	0	0	5
2,3-Butanediol	0	0	0	0	0	0	0	0	0	0	0	0
2,3-Butanedione	0	0	0	0	0	0	0	0	0	0	0	0
3-Hydroxy-2-butanone	0	0	0	0	0	0	0	0	0	0	0	0
Negative Control PM3B	0	0	0	0	0	0	0	0	0	0	0	0
Ammonia PM3B	1	1	1	1	1	0	1	1	1	1	0	9
Nitrite PM3B	1	1	1	1	1	0	1	1	1	1	0	9
Nitrate PM3B	1	1	1	1	1	0	1	1	1	1	0	9
Urea PM3B	1	1	1	1	1	0	1	0	1	1	0	8
Biuret PM3B	0	0	0	0	0	0	0	0	0	0	0	0
L-Alanine PM3B	1	1	1	1	1	0	1	1	1	1	1	10
L-Arginine PM3B	0	0	1	1	1	0	0	0	0	0	0	3
L-Asparagine PM3B	1	1	1	1	1	1	1	1	1	1	1	11
L-Aspartic acid PM3B	1	1	1	1	1	1	1	1	1	1	1	11
L-Cysteine PM3B	1	1	1	1	1	0	1	1	1	1	0	9
L-Glutamic acid PM3B	1	1	1	1	1	1	1	1	1	1	1	11
L-Glutamine PM3B	1	1	1	1	1	1	1	1	1	1	1	11
Glycine PM3B	1	0	1	0	1	0	1	1	1	1	0	7
L-Histidine PM3B	1	1	1	1	1	1	1	1	1	1	1	11
L-Isoleucine PM3B	0	0	1	0	1	0	0	0	0	1	0	3
L-Leucine PM3B	0	0	0	0	1	0	0	0	0	1	0	2
L-Lysine PM3B	0	0	0	0	0	0	0	0	0	0	0	0
L-Methionine PM3B	0	0	0	0	0	0	0	0	0	0	0	0
L-Phenylalanine PM3B	0	0	1	1	1	0	1	1	0	1	0	6
L-Proline PM3B	1	1	1	1	1	1	1	1	1	1	1	11
L-Serine PM3B	1	1	1	1	1	0	1	1	1	1	0	9
L-Threonine PM3B	1	1	1	1	1	0	1	1	1	1	0	9
L-Tryptophan PM3B	0	0	1	0	1	0	0	1	0	1	0	4
L-Tyrosine PM3B	0	1	1	1	1	1	1	1	1	1	1	10
L-Valine PM3B	0	1	1	1	1	0	1	0	0	1	0	6
D-Alanine PM3B	1	1	1	1	1	0	1	1	1	1	1	10
D-Asparagine PM3B	1	1	1	0	1	1	1	1	1	1	0	9
D-Aspartic acid PM3B	1	1	1	1	1	1	1	1	1	1	0	10
D-Glutamic acid PM3B	1	1	1	0	1	1	1	1	1	1	0	9
D-Lysine PM3B	0	0	0	0	0	0	0	0	0	0	0	0
D-Serine PM3B	0	0	0	0	1	0	0	0	0	1	0	2
D-Valine PM3B	0	0	0	0	0	0	0	0	0	0	0	0
L-Citrulline PM3B	1	1	1	1	1	1	1	1	1	1	1	11
L-Homoserine PM3B	0	0	0	0	0	0	0	0	0	0	0	0
L-Ornithine PM3B	0	0	1	0	1	1	0	0	0	1	0	4
N-Acetyl-L-Glutamic acid PM3B	0	0	0	0	0	0	0	0	0	1	0	1
N-Phthaloyl-L-Glutamic acid PM3B	0	0	0	0	0	0	0	0	0	0	0	0
L-Pyroglutamic acid PM3B	1	1	1	1	1	1	1	1	1	1	1	11
Hydroxylamine PM3B	0	0	0	0	0	0	0	0	0	0	0	0
Methylamine PM3B	0	0	0	0	0	0	0	0	0	0	0	0
N-Amylamine PM3B	0	0	0	0	0	0	0	0	0	0	0	0
N-Butylamine PM3B	0	0	0	0	0	0	0	0	0	0	0	0
Ethylamine PM3B	0	0	0	0	0	0	0	0	0	0	0	0
Ethanolamine PM3B	0	0	0	0	0	0	0	0	0	0	0	0
Ethylenediamine PM3B	0	0	0	0	0	0	0	0	0	0	0	0
Putrescine PM3B	0	0	0	0	0	0	0	0	0	0	0	0
Agmatine PM3B	0	0	0	0	0	0	0	0	0	0	0	0
Histamine PM3B	0	0	0	0	0	0	0	0	0	0	0	0
b-Phenylethylamine PM3B	0	0	0	0	0	0	0	0	0	0	0	0
Tyramine PM3B	0	0	0	0	0	0	0	0	0	0	0	0
Acetamide PM3B	0	0	0	0	0	0	0	0	0	0	0	0
Formamide PM3B	0	0	0	0	0	0	0	0	0	0	0	0
Glucuronamide PM3B	0	0	0	0	0	0	0	0	0	0	0	0
DL-Lactamide PM3B	0	0	0	0	0	0	0	0	0	0	0	0
D-Glucosamine PM3B	0	0	0	0	0	0	0	0	0	0	0	0
D-Galactosamine PM3B	0	0	0	0	0	0	0	0	0	0	0	0
D-Mannosamine PM3B	0	0	0	0	0	0	0	0	0	0	0	0
N-Acetyl-D-Glucosamine PM3B	0	0	0	1	1	0	0	0	0	0	0	2
N-Acetyl-D-Galactosamine PM3B	0	0	0	0	0	0	0	0	0	0	0	0
N-Acetyl-D-Mannosamine PM3B	0	0	0	0	0	0	0	0	0	0	0	0
Adenine PM3B	1	1	1	1	1	1	1	1	1	1	0	10
Adenosine PM3B	0	0	0	0	0	0	0	0	0	0	0	0
Cytidine PM3B	0	0	0	0	0	0	0	0	0	0	0	0
Cytosine PM3B	0	0	1	0	0	0	0	0	0	0	0	1
Guanine PM3B	0	0	0	0	0	0	0	0	0	0	0	0
Guanosine PM3B	1	1	0	1	1	0	1	0	1	0	1	7
Thymine PM3B	0	0	0	0	0	0	0	0	0	0	0	0
Thymidine PM3B	0	0	0	0	0	0	0	0	0	0	0	0
Uracil PM3B	0	0	0	0	0	0	0	0	0	1	0	1
Uridine PM3B	0	0	0	0	0	0	0	0	0	0	0	0
Inosine PM3B	1	1	0	0	1	0	1	0	1	1	0	6
Xanthine PM3B	1	1	1	1	1	1	1	0	1	1	0	9
Xanthosine PM3B	1	0	0	0	0	0	0	0	0	1	0	2
Uric acid PM3B	0	1	1	0	1	0	0	1	0	0	0	4
Alloxan PM3B	0	0	0	0	0	0	0	0	0	0	0	0
Allantoin PM3B	0	0	0	0	1	0	0	0	0	0	0	1
Parabanic acid PM3B	0	1	0	0	1	0	0	1	0	0	0	3
DL-a-Amino-N-Butyric acid PM3B	0	0	0	0	0	0	0	0	0	0	0	0
g-Amino-N-Butyric acid PM3B	1	1	1	1	1	1	1	1	1	1	0	10
e-Amino-N-Caproic acid PM3B	0	0	0	0	0	0	0	0	0	0	0	0
DL-a-Amino-Caprylic acid PM3B	0	0	0	0	0	0	0	0	0	0	0	0
d-Amino-N-Valeric acid PM3B	0	0	0	0	0	0	0	0	0	1	0	1
a-Amino-N-Valeric acid PM3B	0	0	0	0	0	0	0	0	0	1	0	1
Ala-Asp PM3B	0	0	1	1	0	0	1	1	0	1	0	5
Ala-Gln PM3B	0	0	1	1	1	1	1	1	0	1	1	8
Ala-Glu PM3B	0	0	1	1	1	1	1	1	1	1	1	9
Ala-Gly PM3B	0	0	1	1	0	0	1	1	0	1	1	6
Ala-His PM3B	0	0	1	1	1	1	1	1	0	1	1	8
Ala-Leu PM3B	0	0	1	0	1	0	0	1	0	1	0	4
Ala-Thr PM3B	0	0	1	1	0	0	0	1	0	1	0	4
Gly-Asn PM3B	0	0	1	1	1	0	0	1	0	1	0	5
Gly-Gln PM3B	0	0	1	1	1	0	1	1	0	1	1	7
Gly-Glu PM3B	0	0	0	1	0	0	0	1	0	1	1	4
Gly-Met PM3B	0	0	1	1	1	0	0	1	0	1	0	5
Met-Ala PM3B	0	1	1	1	1	0	1	1	1	1	1	9

### Sheet: WTFastGrowth
Strain	GMI1000	PSS4	RUN2340	CFBP2957	BA7	K60	UW551	MOLK2	Psi07	R24	BDBR229	Somme
Fast Growth	30	35	40	24	43	42	43	35	16	86	1
Fast Growth C	18	23	21	20	26	29	27	20	11	45	1
Fast growth N	12	12	19	4	17	13	16	15	5	41	0
Negative Control	0	0	0	0	0	0	0	0	0	0	0	0
L-Arabinose	0	0	0	0	0	0	0	0	0	0	0	0
N-Acetyl-D-Glucosamine	0	0	0	0	0	0	0	0	0	0	0	0
D-Saccharic acid	1	1	1	1	1	1	1	0	0	1	0	2
Succinic acid	0	0	1	0	1	1	1	0	0	1	0	2
D-Galactose	0	0	0	0	0	0	0	0	0	1	0	1
L-Aspartic acid	1	1	1	1	1	1	1	1	1	1	0	4
L-Proline	0	0	1	0	1	1	1	0	0	1	0	2
D-Alanine	0	0	0	0	0	0	0	0	0	0	0	0
D-Trehalose	1	1	1	1	1	0	0	0	0	1	0	1
D-Mannose	0	0	0	0	0	0	0	0	0	0	0	0
Dulcitol	1	1	0	0	0	0	0	0	0	0	0	0
D-Serine	0	0	0	0	0	0	0	0	0	0	0	0
D-Sorbitol	0	0	0	0	0	0	0	0	0	0	0	0
Glycerol	0	0	0	0	0	0	1	0	0	1	0	2
L-Fucose	0	0	0	0	0	0	0	0	0	0	0	0
D-Glucuronic acid	1	1	1	1	1	1	1	1	1	1	0	4
D-Gluconic acid	0	0	0	0	0	0	0	0	0	1	0	1
DL-a-Glycerol Phosphate	0	0	0	0	0	0	0	0	0	0	0	0
D-Xylose	0	0	0	0	0	0	0	0	0	0	0	0
L-Lactic acid	0	0	0	0	0	0	0	0	0	1	0	1
Formic acid	0	0	0	0	0	1	0	0	0	0	0	0
D-Mannitol	0	0	0	0	0	0	0	0	0	0	0	0
L-Glutamic acid	1	1	1	1	1	1	1	1	1	1	1	5
D-Glucose-6-Phosphate	0	0	0	0	0	0	0	0	0	0	0	0
D-Galactonic acid-g-Lactone	0	0	0	0	0	0	0	0	0	0	0	0
DL-Malic acid	1	1	1	0	1	1	1	1	0	1	0	3
D-Ribose	0	0	0	0	0	0	0	0	0	0	0	0
Tween 20	0	1	0	0	0	1	0	0	0	1	0	1
L-Rhamnose	0	0	0	0	0	0	0	0	0	0	0	0
D-Fructose	0	0	0	0	0	0	0	0	0	1	0	1
Acetic acid	0	0	0	0	0	1	0	0	0	1	0	1
a-D-Glucose	1	1	1	1	1	0	1	1	0	1	0	3
Maltose	0	0	0	0	0	0	0	0	0	0	0	0
D-Melibiose	0	0	0	0	0	0	0	0	0	0	0	0
Thymidine	0	0	0	0	0	0	0	0	0	0	0	0
L-Asparagine	1	1	1	1	1	1	1	1	1	1	0	4
D-Aspartic acid	0	0	0	0	0	0	0	0	0	1	0	1
D-Glucosaminic acid	0	0	0	0	0	0	0	0	0	0	0	0
1,2-Propanediol	0	0	0	0	0	0	0	0	0	0	0	0
Tween 40	1	0	0	1	1	1	0	1	1	0	0	2
a-Ketoglutaric acid	0	0	0	1	1	1	1	0	0	0	0	1
a-Ketobutyric acid	0	0	0	0	0	0	0	0	0	0	0	0
a-Methyl-D-Galactoside	0	0	0	0	0	0	0	0	0	0	0	0
a-D-Lactose	0	0	0	0	0	0	0	0	0	0	0	0
Lactulose	0	0	0	0	0	0	0	0	0	0	0	0
Sucrose	0	1	1	0	1	0	1	0	0	0	0	1
Uridine	0	0	0	0	0	0	0	0	0	0	0	0
L-Glutamine	1	1	1	1	1	1	1	1	1	1	0	4
m-Tartaric acid	0	0	0	0	0	0	0	0	0	0	0	0
D-Glucose-1-Phosphate	0	0	0	0	0	0	0	0	0	0	0	0
D-Fructose-6-Phosphate	0	0	0	0	0	0	0	0	0	0	0	0
Tween 80	0	0	0	1	0	1	0	0	0	0	0	0
a-Hydroxyglutaric acid-g-Lactone	0	0	0	0	0	0	0	0	0	0	0	0
a-Hydroxybutyric acid	0	0	0	0	0	0	0	0	0	0	0	0
b-Methyl-D-Glucoside	0	0	0	0	0	0	0	0	0	0	0	0
Adonitol	0	0	0	0	0	0	0	0	0	0	0	0
Maltotriose	0	0	0	0	0	0	0	0	0	0	0	0
2`-Deoxyadenosine	0	0	0	0	0	0	0	0	0	0	0	0
Adenosine	0	0	0	0	0	0	0	0	0	0	0	0
Gly-Asp	0	0	0	0	0	0	0	0	0	0	0	0
Citric acid	1	1	1	1	1	1	1	1	0	1	0	3
m-Inositol	0	0	0	1	0	0	0	1	0	0	0	1
D-Threonine	0	0	0	0	0	0	0	0	0	0	0	0
Fumaric acid	1	1	1	1	1	1	1	1	1	1	0	4
Bromosuccinic acid	0	0	0	0	0	1	1	0	0	1	0	2
Propionic acid	0	0	0	0	0	0	0	0	0	1	0	1
Mucic acid	0	0	0	1	1	1	1	1	0	1	0	3
Glycolic acid	0	0	0	0	0	0	0	0	0	0	0	0
Glyoxylic acid	0	0	0	0	0	0	0	0	0	0	0	0
D-Cellobiose	0	0	0	0	0	0	0	0	0	0	0	0
Inosine	0	0	0	0	0	0	0	0	0	0	0	0
Gly-Glu	0	0	0	0	0	0	0	0	0	0	0	0
Tricarballylic acid	0	0	0	0	0	0	0	0	0	0	0	0
L-Serine	0	0	0	0	0	0	0	0	0	1	0	1
L-Threonine	0	0	1	0	1	0	1	0	0	0	0	1
L-Alanine	0	0	1	0	1	0	0	0	0	1	0	1
Ala-Gly	0	0	0	0	0	0	0	0	0	0	0	0
Acetoacetic acid	0	0	0	0	0	0	0	0	0	0	0	0
N-Acetyl-D-Mannosamine	0	0	0	0	0	0	0	0	0	0	0	0
Mono-Methylsuccinate	1	0	0	0	0	1	1	0	0	1	0	2
Methylpyruvate	0	1	0	1	1	0	1	1	0	1	0	3
D-Malic acid	0	0	0	0	0	0	0	0	0	0	0	0
L-Malic acid	1	1	1	1	1	1	1	1	1	1	0	4
Gly-Pro	0	0	0	0	0	0	0	0	0	0	0	0
p-Hydroxyphenyl Acetic acid	0	0	0	0	0	0	0	0	0	0	0	0
m-Hydroxyphenyl Acetic acid	0	0	0	0	0	0	0	0	0	0	0	0
Tyramine	0	0	0	0	0	0	0	0	0	0	0	0
D-Psicose	0	0	0	0	0	0	0	0	0	0	0	0
L-Lyxose	0	0	0	0	0	0	0	0	0	0	0	0
Glucuronamide	0	0	0	0	0	0	0	0	0	0	0	0
Pyruvic acid	1	1	1	1	1	0	1	1	1	1	0	4
L-Galactonic acid-g-Lactone	0	0	0	0	0	0	0	0	0	0	0	0
D-Galacturonic acid	1	1	0	0	0	1	1	1	0	1	0	3
Phenylethylamine	0	0	0	0	0	0	0	0	0	0	0	0
2-Aminoethanol	0	0	0	0	0	0	0	0	0	0	0	0
Negative Control 2	0	0	0	0	0	0	0	0	0	0	0	0
Chondroitin Sulfate C	0	0	0	0	0	0	0	0	0	0	0	0
a-Cyclodextrin	0	0	0	0	0	0	0	0	0	0	0	0
b-Cyclodextrin	0	0	0	0	0	0	0	0	0	0	0	0
g-Cyclodextrin	0	0	0	0	0	0	0	0	0	0	0	0
Dextrin	0	0	0	0	0	0	0	0	0	0	0	0
Gelatin	0	0	0	0	0	0	0	0	0	0	0	0
Glycogen	0	0	0	0	0	0	0	0	0	0	0	0
Inulin	0	0	0	0	0	0	0	0	0	0	0	0
Laminarin	0	1	0	0	1	0	0	1	0	0	0	1
Mannan	0	0	0	0	0	0	0	0	0	0	0	0
Pectin	0	1	1	1	1	1	0	1	0	0	0	1
N-Acetyl-D-Galactosamine	0	0	0	0	0	0	0	0	0	0	0	0
N-Acetyl-Neuraminic acid	0	0	0	0	0	0	0	0	0	0	0	0
b-D-Allose	0	0	0	0	0	0	0	0	0	0	0	0
Amygdalin	0	0	0	0	0	0	0	0	0	0	0	0
D-Arabinose	0	0	0	0	0	0	0	0	0	0	0	0
D-Arabitol	0	0	0	0	0	0	0	0	0	0	0	0
L-Arabitol	0	0	0	0	0	0	0	0	0	0	0	0
Arbutin	0	0	0	0	0	0	0	0	0	0	0	0
2-Deoxy-D-Ribose	0	0	0	0	0	0	0	0	0	0	0	0
i-Erythritol	0	0	0	0	0	0	0	0	0	0	0	0
D-Fucose	0	0	0	0	0	0	0	0	0	0	0	0
3-O-b-D-Galactopyranosyl-D-Arabinose	0	0	0	0	0	0	0	0	0	0	0	0
Gentiobiose	0	0	0	0	0	0	0	0	0	0	0	0
L-Glucose	0	0	0	0	0	0	0	0	0	0	0	0
D-Lactitol	0	0	0	0	0	0	0	0	0	0	0	0
D-Melezitose	0	0	0	0	0	0	0	0	0	0	0	0
Maltitol	0	0	0	0	0	0	0	0	0	0	0	0
a-Methyl-D-Glucoside	0	0	0	0	0	0	0	0	0	0	0	0
b-Methyl-D-Galactoside	0	0	0	0	0	0	0	0	0	0	0	0
3-Methylglucose	0	0	0	0	0	0	0	0	0	0	0	0
b-Methyl-D-Glucuronic acid	0	0	0	0	0	0	0	0	0	0	0	0
a-Methyl-D-Mannoside	0	0	0	0	0	0	0	0	0	0	0	0
b-Methyl-D-Xyloside	0	0	0	0	0	0	0	0	0	0	0	0
Palatinose	0	0	0	0	0	0	0	0	0	0	0	0
D-Raffinose	0	0	0	0	0	0	0	0	0	0	0	0
Salicin	0	0	0	0	0	0	0	0	0	0	0	0
Sedoheptulosan	0	0	0	0	0	0	0	0	0	0	0	0
L-Sorbose	0	0	0	0	0	0	0	0	0	0	0	0
Stachyose	0	0	0	0	0	0	0	0	0	0	0	0
D-Tagatose	0	0	0	0	0	0	0	0	0	0	0	0
Turanose	0	0	0	0	0	0	0	0	0	0	0	0
Xylitol	0	0	0	0	0	0	0	0	0	0	0	0
N-Acetyl-D-Glucosaminitol	0	0	0	0	0	0	0	0	0	0	0	0
g-Amino-N-Butyric acid	0	0	0	0	0	1	1	0	0	1	0	2
d-Amino Valeric acid	0	0	0	0	0	0	0	0	0	0	0	0
Butyric acid	0	0	0	0	0	1	0	0	1	1	0	2
Capric acid	0	0	0	0	0	0	0	0	0	0	0	0
Caproic acid	0	0	0	0	0	1	0	0	0	1	0	1
Citraconic acid	0	0	0	0	0	0	0	0	0	0	0	0
Citramalic acid	0	0	0	0	0	0	0	0	0	0	0	0
D-Glucosamine	0	0	0	0	0	0	0	0	0	0	0	0
2-Hydroxybenzoic acid	0	0	0	0	0	0	0	0	0	0	0	0
4-Hydroxybenzoic acid	0	0	0	0	0	0	0	0	0	0	0	0
b-Hydroxybutyric acid	0	0	0	0	1	1	1	1	0	1	0	3
g-Hydroxybutyric acid	0	0	0	0	0	0	0	0	0	0	0	0
a-Keto-Valeric acid	0	0	0	0	0	0	0	0	0	0	0	0
Itaconic acid	0	0	0	0	0	0	0	0	0	0	0	0
5-Keto-D-Gluconic acid	0	0	0	0	0	0	0	0	0	0	0	0
D-Lactic acid Methyl Ester	0	0	0	0	0	0	0	0	0	0	0	0
Malonic acid	0	0	0	0	0	0	0	0	0	0	0	0
Melibionic acid	0	0	0	0	0	0	0	0	0	0	0	0
Oxalic acid	0	0	0	0	0	0	0	0	0	0	0	0
Oxalomalic acid	0	0	0	0	0	0	0	0	0	0	0	0
Quinic acid	1	1	0	1	0	0	1	0	0	1	0	2
D-Ribono-1,4-Lactone	0	0	0	0	0	0	0	0	0	0	0	0
Sebacic acid	0	0	0	0	0	0	0	0	0	1	0	1
Sorbic acid	0	0	0	0	0	0	0	0	0	0	0	0
Succinamic acid	0	0	0	0	0	0	0	0	0	0	0	0
D-Tartaric acid	0	0	0	0	0	0	0	0	1	1	0	2
L-Tartaric acid	0	1	1	0	0	0	0	0	0	1	0	1
Acetamide	0	0	0	0	0	0	0	0	0	0	0	0
L-Alaninamide	0	0	0	0	0	0	0	0	0	1	0	1
N-Acetyl-L-Glutamic acid	0	0	0	0	0	0	0	0	0	1	0	1
L-Arginine	0	0	0	0	0	0	0	0	0	0	0	0
Glycine	0	0	0	0	0	0	0	0	0	0	0	0
L-Histidine	0	1	1	0	1	1	1	1	0	1	0	3
L-Homoserine	0	0	0	0	0	0	0	0	0	0	0	0
Hydroxy-L-Proline	0	0	0	0	0	0	0	0	0	1	0	1
L-Isoleucine	0	0	0	0	0	0	0	0	0	0	0	0
L-Leucine	0	0	0	0	0	0	0	0	0	0	0	0
L-Lysine	0	0	0	0	0	0	0	0	0	0	0	0
L-Methionine	0	0	0	0	0	0	0	0	0	0	0	0
L-Ornithine	0	0	0	0	0	0	0	0	0	0	0	0
L-Phenylalanine	0	0	0	0	0	0	0	0	0	0	0	0
L-Pyroglutamic acid	0	0	0	0	0	1	0	0	0	1	0	1
L-Valine	0	0	0	0	0	0	0	0	0	1	0	1
D,L-Carnitine	0	0	0	0	0	0	0	0	0	0	0	0
sec-Butylamine	0	0	0	0	0	0	0	0	0	0	0	0
D,L-Octopamine	0	0	0	0	0	0	0	0	0	0	0	0
Putrescine	0	0	0	0	0	0	0	0	0	0	0	0
Dihydroxyacetone	0	0	0	0	0	0	0	0	0	0	0	0
2,3-Butanediol	0	0	0	0	0	0	0	0	0	0	0	0
2,3-Butanedione	0	0	0	0	0	0	0	0	0	0	0	0
3-Hydroxy-2-butanone	0	0	0	0	0	0	0	0	0	0	0	0
Negative Control PM3B	0	0	0	0	0	0	0	0	0	0	0	0
Ammonia PM3B	1	1	1	0	1	0	1	1	0	1	0	3
Nitrite PM3B	0	0	0	0	0	0	0	0	0	1	0	1
Nitrate PM3B	0	0	1	0	0	0	1	0	0	1	0	2
Urea PM3B	1	1	1	0	1	0	1	0	0	1	0	2
Biuret PM3B	0	0	0	0	0	0	0	0	0	0	0	0
L-Alanine PM3B	1	1	1	0	1	0	1	1	1	1	0	4
L-Arginine PM3B	0	0	0	0	0	0	0	0	0	0	0	0
L-Asparagine PM3B	1	1	1	1	1	1	1	1	1	1	0	4
L-Aspartic acid PM3B	1	1	1	1	1	1	1	1	1	1	0	4
L-Cysteine PM3B	0	0	0	0	0	0	0	0	0	1	0	1
L-Glutamic acid PM3B	1	1	1	1	1	1	1	1	1	1	0	4
L-Glutamine PM3B	1	1	1	1	1	1	1	1	1	1	0	4
Glycine PM3B	0	0	0	0	0	0	0	0	0	1	0	1
L-Histidine PM3B	1	1	1	0	1	1	1	1	0	1	0	3
L-Isoleucine PM3B	0	0	0	0	0	0	0	0	0	1	0	1
L-Leucine PM3B	0	0	0	0	0	0	0	0	0	1	0	1
L-Lysine PM3B	0	0	0	0	0	0	0	0	0	0	0	0
L-Methionine PM3B	0	0	0	0	0	0	0	0	0	0	0	0
L-Phenylalanine PM3B	0	0	0	0	0	0	0	0	0	0	0	0
L-Proline PM3B	0	0	1	0	1	1	1	0	0	1	0	2
L-Serine PM3B	0	0	0	0	0	0	0	0	0	1	0	1
L-Threonine PM3B	0	0	1	0	1	0	0	0	0	1	0	1
L-Tryptophan PM3B	0	0	0	0	0	0	0	0	0	1	0	1
L-Tyrosine PM3B	0	1	0	0	1	1	0	1	0	1	0	2
L-Valine PM3B	0	0	0	0	0	0	0	0	0	1	0	1
D-Alanine PM3B	0	0	1	0	1	0	1	1	0	1	0	3
D-Asparagine PM3B	0	0	0	0	0	1	0	0	0	1	0	1
D-Aspartic acid PM3B	1	0	1	0	1	1	1	0	0	1	0	2
D-Glutamic acid PM3B	0	0	0	0	0	1	0	0	0	1	0	1
D-Lysine PM3B	0	0	0	0	0	0	0	0	0	0	0	0
D-Serine PM3B	0	0	0	0	0	0	0	0	0	0	0	0
D-Valine PM3B	0	0	0	0	0	0	0	0	0	0	0	0
L-Citrulline PM3B	1	0	1	0	0	0	1	1	0	1	0	3
L-Homoserine PM3B	0	0	0	0	0	0	0	0	0	0	0	0
L-Ornithine PM3B	0	0	0	0	0	0	0	0	0	1	0	1
N-Acetyl-L-Glutamic acid PM3B	0	0	0	0	0	0	0	0	0	1	0	1
N-Phthaloyl-L-Glutamic acid PM3B	0	0	0	0	0	0	0	0	0	0	0	0
L-Pyroglutamic acid PM3B	0	1	0	0	0	1	0	0	0	1	0	1
Hydroxylamine PM3B	0	0	0	0	0	0	0	0	0	0	0	0
Methylamine PM3B	0	0	0	0	0	0	0	0	0	0	0	0
N-Amylamine PM3B	0	0	0	0	0	0	0	0	0	0	0	0
N-Butylamine PM3B	0	0	0	0	0	0	0	0	0	0	0	0
Ethylamine PM3B	0	0	0	0	0	0	0	0	0	0	0	0
Ethanolamine PM3B	0	0	0	0	0	0	0	0	0	0	0	0
Ethylenediamine PM3B	0	0	0	0	0	0	0	0	0	0	0	0
Putrescine PM3B	0	0	0	0	0	0	0	0	0	0	0	0
Agmatine PM3B	0	0	0	0	0	0	0	0	0	0	0	0
Histamine PM3B	0	0	0	0	0	0	0	0	0	0	0	0
b-Phenylethylamine PM3B	0	0	0	0	0	0	0	0	0	0	0	0
Tyramine PM3B	0	0	0	0	0	0	0	0	0	0	0	0
Acetamide PM3B	0	0	0	0	0	0	0	0	0	0	0	0
Formamide PM3B	0	0	0	0	0	0	0	0	0	0	0	0
Glucuronamide PM3B	0	0	0	0	0	0	0	0	0	0	0	0
DL-Lactamide PM3B	0	0	0	0	0	0	0	0	0	0	0	0
D-Glucosamine PM3B	0	0	0	0	0	0	0	0	0	0	0	0
D-Galactosamine PM3B	0	0	0	0	0	0	0	0	0	0	0	0
D-Mannosamine PM3B	0	0	0	0	0	0	0	0	0	0	0	0
N-Acetyl-D-Glucosamine PM3B	0	0	0	0	0	0	0	0	0	0	0	0
N-Acetyl-D-Galactosamine PM3B	0	0	0	0	0	0	0	0	0	0	0	0
N-Acetyl-D-Mannosamine PM3B	0	0	0	0	0	0	0	0	0	0	0	0
Adenine PM3B	0	0	0	0	0	1	0	0	0	1	0	1
Adenosine PM3B	0	0	0	0	0	0	0	0	0	0	0	0
Cytidine PM3B	0	0	0	0	0	0	0	0	0	0	0	0
Cytosine PM3B	0	0	0	0	0	0	0	0	0	0	0	0
Guanine PM3B	0	0	0	0	0	0	0	0	0	0	0	0
Guanosine PM3B	0	0	0	0	0	0	0	0	0	0	0	0
Thymine PM3B	0	0	0	0	0	0	0	0	0	0	0	0
Thymidine PM3B	0	0	0	0	0	0	0	0	0	0	0	0
Uracil PM3B	0	0	0	0	0	0	0	0	0	0	0	0
Uridine PM3B	0	0	0	0	0	0	0	0	0	0	0	0
Inosine PM3B	0	0	0	0	0	0	0	0	0	1	0	1
Xanthine PM3B	1	1	0	0	1	0	1	0	0	1	0	2
Xanthosine PM3B	0	0	0	0	0	0	0	0	0	0	0	0
Uric acid PM3B	0	0	1	0	0	0	0	0	0	0	0	0
Alloxan PM3B	0	0	0	0	0	0	0	0	0	0	0	0
Allantoin PM3B	0	0	0	0	0	0	0	0	0	0	0	0
Parabanic acid PM3B	0	0	0	0	0	0	0	0	0	0	0	0
DL-a-Amino-N-Butyric acid PM3B	0	0	0	0	0	0	0	0	0	0	0	0
g-Amino-N-Butyric acid PM3B	1	1	1	0	0	1	1	1	0	0	0	2
e-Amino-N-Caproic acid PM3B	0	0	0	0	0	0	0	0	0	0	0	0
DL-a-Amino-Caprylic acid PM3B	0	0	0	0	0	0	0	0	0	0	0	0
d-Amino-N-Valeric acid PM3B	0	0	0	0	0	0	0	0	0	0	0	0
a-Amino-N-Valeric acid PM3B	0	0	0	0	0	0	0	0	0	0	0	0
Ala-Asp PM3B	0	0	0	0	0	0	0	0	0	1	0	1
Ala-Gln PM3B	0	0	1	0	0	0	0	1	0	1	0	2
Ala-Glu PM3B	0	0	1	0	0	0	1	0	0	1	0	2
Ala-Gly PM3B	0	0	1	0	0	0	0	0	0	1	0	1
Ala-His PM3B	0	0	0	0	1	0	0	1	0	1	0	2
Ala-Leu PM3B	0	0	0	0	0	0	0	0	0	0	0	0
Ala-Thr PM3B	0	0	0	0	0	0	0	0	0	1	0	1
Gly-Asn PM3B	0	0	0	0	0	0	0	0	0	1	0	1
Gly-Gln PM3B	0	0	0	0	1	0	0	1	0	1	0	2
Gly-Glu PM3B	0	0	0	0	0	0	0	0	0	1	0	1
Gly-Met PM3B	0	0	0	0	0	0	0	0	0	0	0	0
Met-Ala PM3B	0	0	0	0	1	0	0	1	0	1	0	2

### Sheet: phcA_WTGrowth
Strain	CFBP2957\phcA	Psi07\phcA	GMI1000\phcA	UW551\phcA	CFBP2957	UW551	Psi07	GMI1000	somme	Somme phcA	Somme WT
Growth	105	101	95	88	81	78	74	70
Carbon growth	52	56	57	46	43	42	45	43
Nitrogen growth	53	45	38	42	38	36	29	27
Negative Control	0	0	0	0	0	0	0	0	0	0	0
L-Arabinose	0	0	0	0	0	0	0	0	0	0	0
N-Acetyl-D-Glucosamine	0	0	0	0	1	0	1	0	2	0	2
D-Saccharic acid	1	1	1	1	1	1	1	1	8	4	4
Succinic acid	1	1	1	1	1	1	1	1	8	4	4
D-Galactose	1	1	1	0	0	0	1	1	5	3	2
L-Aspartic acid	1	1	1	1	1	1	1	1	8	4	4
L-Proline	1	1	1	1	0	1	0	0	5	4	1
D-Alanine	0	1	0	0	0	0	0	0	1	1	0
D-Trehalose	1	1	1	0	1	0	1	1	6	3	3
D-Mannose	0	0	0	0	0	0	0	0	0	0	0
Dulcitol	0	0	1	0	0	0	0	1	2	1	1
D-Serine	0	0	0	0	0	0	0	0	0	0	0
D-Sorbitol	0	0	1	0	0	0	0	0	1	1	0
Glycerol	1	1	1	1	1	1	1	1	8	4	4
L-Fucose	0	0	0	0	0	0	0	0	0	0	0
D-Glucuronic acid	1	1	1	1	1	1	1	1	8	4	4
D-Gluconic acid	1	1	1	1	1	1	1	1	8	4	4
DL-a-Glycerol Phosphate	0	0	0	0	0	0	0	0	0	0	0
D-Xylose	0	0	0	0	0	0	0	0	0	0	0
L-Lactic acid	0	1	1	0	0	1	1	1	5	2	3
Formic acid	0	0	0	0	0	0	0	0	0	0	0
D-Mannitol	0	0	1	0	0	0	0	1	2	1	1
L-Glutamic acid	1	1	1	1	1	1	1	1	8	4	4
D-Glucose-6-Phosphate	0	0	0	0	0	0	0	0	0	0	0
D-Galactonic acid-g-Lactone	0	1	0	0	0	0	0	0	1	1	0
DL-Malic acid	1	1	1	1	1	1	1	1	8	4	4
D-Ribose	0	0	0	0	0	0	0	0	0	0	0
Tween 20	1	1	1	1	1	1	1	1	8	4	4
L-Rhamnose	0	0	0	0	0	0	0	0	0	0	0
D-Fructose	1	1	1	1	0	1	1	0	6	4	2
Acetic acid	1	1	1	1	1	1	1	1	8	4	4
a-D-Glucose	1	1	1	1	1	1	1	1	8	4	4
Maltose	0	0	0	0	0	0	0	0	0	0	0
D-Melibiose	0	0	0	0	0	0	0	0	0	0	0
Thymidine	0	0	0	0	0	0	0	0	0	0	0
L-Asparagine	1	1	1	1	1	1	1	1	8	4	4
D-Aspartic acid	0	0	1	0	0	0	0	0	1	1	0
D-Glucosaminic acid	0	0	0	0	0	0	0	0	0	0	0
1,2-Propanediol	0	0	0	0	0	0	0	0	0	0	0
Tween 40	1	1	1	1	1	1	1	1	8	4	4
a-Ketoglutaric acid	1	1	1	1	1	1	1	1	8	4	4
a-Ketobutyric acid	1	1	0	1	0	0	0	0	3	3	0
a-Methyl-D-Galactoside	0	0	0	0	0	0	0	0	0	0	0
a-D-Lactose	0	0	0	0	0	0	0	0	0	0	0
Lactulose	0	0	0	0	0	0	0	0	0	0	0
Sucrose	1	0	1	1	1	1	1	1	7	3	4
Uridine	0	0	0	0	0	0	0	0	0	0	0
L-Glutamine	1	1	1	1	1	1	1	1	8	4	4
m-Tartaric acid	0	0	0	0	0	0	0	0	0	0	0
D-Glucose-1-Phosphate	0	0	0	0	0	0	0	0	0	0	0
D-Fructose-6-Phosphate	0	0	0	0	0	0	0	0	0	0	0
Tween 80	1	1	1	1	1	1	1	1	8	4	4
a-Hydroxyglutaric acid-g-Lactone	0	0	0	0	0	0	0	0	0	0	0
a-Hydroxybutyric acid	0	0	0	0	0	0	0	0	0	0	0
b-Methyl-D-Glucoside	0	0	0	0	0	0	0	0	0	0	0
Adonitol	0	0	0	0	0	0	0	0	0	0	0
Maltotriose	0	0	0	0	0	0	0	0	0	0	0
2`-Deoxyadenosine	0	0	0	0	0	0	0	0	0	0	0
Adenosine	0	0	0	0	0	0	0	0	0	0	0
Gly-Asp	0	0	0	0	0	0	0	0	0	0	0
Citric acid	1	1	1	1	1	1	1	1	8	4	4
m-Inositol	1	1	1	1	1	1	1	1	8	4	4
D-Threonine	0	0	0	0	0	0	0	0	0	0	0
Fumaric acid	1	1	1	1	1	1	1	1	8	4	4
Bromosuccinic acid	1	1	1	1	1	1	0	1	7	4	3
Propionic acid	1	1	1	1	1	0	1	1	7	4	3
Mucic acid	1	1	1	1	1	1	1	1	8	4	4
Glycolic acid	0	0	1	0	0	0	0	1	2	1	1
Glyoxylic acid	0	0	0	0	0	0	0	0	0	0	0
D-Cellobiose	0	0	0	0	0	0	0	0	0	0	0
Inosine	0	0	0	0	0	0	0	0	0	0	0
Gly-Glu	0	0	0	0	0	0	0	0	0	0	0
Tricarballylic acid	0	0	0	0	0	0	0	0	0	0	0
L-Serine	1	1	1	1	1	1	1	1	8	4	4
L-Threonine	1	0	1	1	1	1	0	0	5	3	2
L-Alanine	1	1	1	1	1	1	1	1	8	4	4
Ala-Gly	0	0	0	0	0	0	0	0	0	0	0
Acetoacetic acid	0	0	0	0	0	0	0	0	0	0	0
N-Acetyl-D-Mannosamine	0	0	0	0	0	0	0	0	0	0	0
Mono-Methylsuccinate	0	0	1	0	1	1	1	1	5	1	4
Methylpyruvate	1	1	1	1	1	1	1	1	8	4	4
D-Malic acid	0	1	0	1	0	0	0	0	2	2	0
L-Malic acid	1	1	1	1	1	1	1	1	8	4	4
Gly-Pro	0	0	0	0	0	0	0	0	0	0	0
p-Hydroxyphenyl Acetic acid	1	1	0	0	1	0	1	0	4	2	2
m-Hydroxyphenyl Acetic acid	0	0	0	0	0	0	0	0	0	0	0
Tyramine	0	0	0	0	0	0	0	0	0	0	0
D-Psicose	0	0	0	0	0	0	0	0	0	0	0
L-Lyxose	0	0	0	0	0	0	0	0	0	0	0
Glucuronamide	0	0	1	0	0	1	0	0	2	1	1
Pyruvic acid	1	1	1	1	1	1	1	1	8	4	4
L-Galactonic acid-g-Lactone	1	1	0	1	0	0	0	0	3	3	0
D-Galacturonic acid	1	1	1	1	1	1	1	1	8	4	4
Phenylethylamine	0	0	0	0	0	0	0	0	0	0	0
2-Aminoethanol	0	0	0	0	0	0	0	0	0	0	0
Negative Control PM2	0	0	0	0	0	0	0	0	0	0	0
Chondroitin Sulfate C	0	0	0	0	0	0	0	0	0	0	0
a-Cyclodextrin	0	0	0	0	0	0	0	0	0	0	0
b-Cyclodextrin	0	0	0	0	0	0	0	0	0	0	0
g-Cyclodextrin	0	0	0	0	0	0	0	0	0	0	0
Dextrin	0	0	0	0	0	0	0	0	0	0	0
Gelatin	0	0	0	0	0	0	0	0	0	0	0
Glycogen	0	0	0	0	0	0	0	0	0	0	0
Inulin	0	0	0	0	0	0	0	0	0	0	0
Laminarin	0	1	0	1	0	0	0	0	2	2	0
Mannan	0	0	0	0	0	0	0	0	0	0	0
Pectin	1	1	1	1	1	0	1	1	7	4	3
N-Acetyl-D-Galactosamine	0	0	0	0	0	0	0	0	0	0	0
N-Acetyl-Neuraminic acid	0	0	0	0	0	0	0	0	0	0	0
b-D-Allose	0	0	0	0	0	0	0	0	0	0	0
Amygdalin	0	0	0	0	0	0	0	0	0	0	0
D-Arabinose	0	0	0	0	0	0	0	0	0	0	0
D-Arabitol	0	0	0	0	0	0	0	0	0	0	0
L-Arabitol	0	0	0	0	0	0	0	0	0	0	0
Arbutin	0	0	0	0	0	0	0	0	0	0	0
2-Deoxy-D-Ribose	0	0	0	0	0	0	0	0	0	0	0
i-Erythritol	0	0	0	0	0	0	0	0	0	0	0
D-Fucose	0	0	0	0	0	0	0	0	0	0	0
3-O-b-D-Galactopyranosyl-D-Arabinose	0	0	0	0	0	0	0	0	0	0	0
Gentiobiose	0	0	0	0	0	0	0	0	0	0	0
L-Glucose	0	0	0	0	0	0	0	0	0	0	0
D-Lactitol	0	0	0	0	0	0	0	0	0	0	0
D-Melezitose	0	0	0	0	0	0	0	0	0	0	0
Maltitol	0	0	0	0	0	0	0	0	0	0	0
a-Methyl-D-Glucoside	0	0	0	0	0	0	0	0	0	0	0
b-Methyl-D-Galactoside	0	0	0	0	0	0	0	0	0	0	0
3-Methylglucose	0	0	0	0	0	0	0	0	0	0	0
b-Methyl-D-Glucuronic acid	0	0	0	0	0	0	0	0	0	0	0
a-Methyl-D-Mannoside	0	0	0	0	0	0	0	0	0	0	0
b-Methyl-D-Xyloside	0	0	0	0	0	0	0	0	0	0	0
Palatinose	0	0	0	0	0	0	0	0	0	0	0
D-Raffinose	0	0	0	0	0	0	0	0	0	0	0
Salicin	0	0	0	0	0	0	0	0	0	0	0
Sedoheptulosan	0	0	0	0	0	0	0	0	0	0	0
L-Sorbose	0	0	0	0	0	0	0	0	0	0	0
Stachyose	0	0	0	0	0	0	0	0	0	0	0
D-Tagatose	0	0	0	0	0	0	0	0	0	0	0
Turanose	0	0	0	0	0	0	0	0	0	0	0
Xylitol	0	0	0	0	0	0	0	0	0	0	0
N-Acetyl-D-Glucosaminitol	0	0	0	0	0	0	0	0	0	0	0
g-Amino-N-Butyric acid	1	1	1	1	1	1	1	1	8	4	4
d-Amino Valeric acid	0	0	0	0	0	0	0	0	0	0	0
Butyric acid	1	1	1	1	1	1	1	1	8	4	4
Capric acid	0	0	0	0	0	0	0	0	0	0	0
Caproic acid	0	1	1	0	0	0	1	0	3	2	1
Citraconic acid	0	0	0	0	0	0	0	0	0	0	0
Citramalic acid	0	0	0	0	0	0	0	0	0	0	0
D-Glucosamine	0	0	0	0	0	0	0	0	0	0	0
2-Hydroxybenzoic acid	0	0	0	0	0	0	0	0	0	0	0
4-Hydroxybenzoic acid	0	1	1	0	0	0	0	0	2	2	0
b-Hydroxybutyric acid	1	1	1	1	1	1	1	1	8	4	4
g-Hydroxybutyric acid	0	0	0	0	0	0	0	0	0	0	0
a-Keto-Valeric acid	0	0	0	0	0	0	0	0	0	0	0
Itaconic acid	0	0	0	0	0	0	0	0	0	0	0
5-Keto-D-Gluconic acid	0	0	0	0	0	0	0	0	0	0	0
D-Lactic acid Methyl Ester	0	0	1	0	0	0	0	0	1	1	0
Malonic acid	1	0	0	0	1	0	0	0	2	1	1
Melibionic acid	0	0	0	0	0	0	0	0	0	0	0
Oxalic acid	0	0	0	0	0	0	0	0	0	0	0
Oxalomalic acid	0	0	0	0	0	0	0	0	0	0	0
Quinic acid	1	1	1	1	1	1	1	1	8	4	4
D-Ribono-1,4-Lactone	0	0	0	0	0	0	0	0	0	0	0
Sebacic acid	0	1	1	0	0	0	0	0	2	2	0
Sorbic acid	0	0	0	0	0	0	0	0	0	0	0
Succinamic acid	0	0	0	0	0	0	0	0	0	0	0
D-Tartaric acid	0	1	0	0	0	0	1	0	2	1	1
L-Tartaric acid	1	0	1	0	1	0	0	1	4	2	2
Acetamide	0	0	0	0	0	0	0	0	0	0	0
L-Alaninamide	1	1	1	1	1	1	1	0	7	4	3
N-Acetyl-L-Glutamic acid	0	1	1	0	0	0	0	0	2	2	0
L-Arginine	0	0	0	0	0	0	0	0	0	0	0
Glycine	0	0	0	0	0	0	0	0	0	0	0
L-Histidine	1	1	1	1	1	1	1	0	7	4	3
L-Homoserine	0	0	0	0	0	0	0	0	0	0	0
Hydroxy-L-Proline	0	0	0	0	0	0	0	0	0	0	0
L-Isoleucine	1	1	0	0	0	0	0	0	2	2	0
L-Leucine	1	1	0	1	0	0	0	0	3	3	0
L-Lysine	0	0	0	0	0	0	0	0	0	0	0
L-Methionine	0	0	0	0	0	0	0	0	0	0	0
L-Ornithine	1	0	0	0	0	0	0	0	1	1	0
L-Phenylalanine	0	0	0	0	0	0	0	0	0	0	0
L-Pyroglutamic acid	1	1	1	0	0	0	1	1	5	3	2
L-Valine	1	1	0	1	0	1	0	0	4	3	1
D,L-Carnitine	0	0	0	0	0	0	0	0	0	0	0
sec-Butylamine	0	0	0	0	0	0	0	0	0	0	0
D,L-Octopamine	0	0	0	0	0	0	0	0	0	0	0
Putrescine	0	0	0	0	0	0	0	0	0	0	0
Dihydroxyacetone	1	0	1	1	0	1	0	0	4	3	1
2,3-Butanediol	0	0	0	0	0	0	0	0	0	0	0
2,3-Butanedione	0	0	0	0	0	0	0	0	0	0	0
3-Hydroxy-2-butanone	0	0	0	0	0	0	0	0	0	0	0
Negative Control PM3B	0	0	0	0	0	0	0	0	0	0	0
Ammonia PM3B	1	1	1	1	1	1	1	1	8	4	4
Nitrite PM3B	1	1	1	1	1	1	1	1	8	4	4
Nitrate PM3B	1	1	1	1	1	1	1	1	8	4	4
Urea PM3B	1	1	1	1	1	1	1	1	8	4	4
Biuret PM3B	0	0	0	0	0	0	0	0	0	0	0
L-Alanine PM3B	1	1	1	1	1	1	1	1	8	4	4
L-Arginine PM3B	1	0	1	0	1	0	0	0	3	2	1
L-Asparagine PM3B	1	1	1	1	1	1	1	1	8	4	4
L-Aspartic acid PM3B	1	1	1	1	1	1	1	1	8	4	4
L-Cysteine PM3B	1	1	1	1	1	1	1	1	8	4	4
L-Glutamic acid PM3B	1	1	1	1	1	1	1	1	8	4	4
L-Glutamine PM3B	1	1	1	1	1	1	1	1	8	4	4
Glycine PM3B	1	1	1	1	0	1	1	1	7	4	3
L-Histidine PM3B	1	1	1	1	1	1	1	1	8	4	4
L-Isoleucine PM3B	1	1	0	1	0	0	0	0	3	3	0
L-Leucine PM3B	1	0	0	0	0	0	0	0	1	1	0
L-Lysine PM3B	0	0	0	0	0	0	0	0	0	0	0
L-Methionine PM3B	0	0	0	0	0	0	0	0	0	0	0
L-Phenylalanine PM3B	1	1	1	1	1	1	0	0	6	4	2
L-Proline PM3B	1	1	1	1	1	1	1	1	8	4	4
L-Serine PM3B	1	1	1	1	1	1	1	1	8	4	4
L-Threonine PM3B	1	1	1	1	1	1	1	1	8	4	4
L-Tryptophan PM3B	1	1	1	0	0	0	0	0	3	3	0
L-Tyrosine PM3B	1	1	1	1	1	1	1	0	7	4	3
L-Valine PM3B	1	1	1	1	1	1	0	0	6	4	2
D-Alanine PM3B	1	1	1	1	1	1	1	1	8	4	4
D-Asparagine PM3B	1	1	1	1	0	1	1	1	7	4	3
D-Aspartic acid PM3B	1	1	1	1	1	1	1	1	8	4	4
D-Glutamic acid PM3B	0	1	1	1	0	1	1	1	6	3	3
D-Lysine PM3B	0	0	0	0	0	0	0	0	0	0	0
D-Serine PM3B	1	0	0	1	0	0	0	0	2	2	0
D-Valine PM3B	0	1	0	0	0	0	0	0	1	1	0
L-Citrulline PM3B	1	1	1	1	1	1	1	1	8	4	4
L-Homoserine PM3B	1	0	0	1	0	0	0	0	2	2	0
L-Ornithine PM3B	1	1	1	1	0	0	0	0	4	4	0
N-Acetyl-L-Glutamic acid PM3B	1	1	0	0	0	0	0	0	2	2	0
N-Phthaloyl-L-Glutamic acid PM3B	0	0	0	0	0	0	0	0	0	0	0
L-Pyroglutamic acid PM3B	1	1	1	1	1	1	1	1	8	4	4
Hydroxylamine PM3B	0	0	0	0	0	0	0	0	0	0	0
Methylamine PM3B	0	0	0	0	0	0	0	0	0	0	0
N-Amylamine PM3B	0	0	0	0	0	0	0	0	0	0	0
N-Butylamine PM3B	0	0	0	0	0	0	0	0	0	0	0
Ethylamine PM3B	0	0	0	0	0	0	0	0	0	0	0
Ethanolamine PM3B	0	0	0	0	0	0	0	0	0	0	0
Ethylenediamine PM3B	0	0	0	0	0	0	0	0	0	0	0
Putrescine PM3B	0	0	0	0	0	0	0	0	0	0	0
Agmatine PM3B	0	0	0	0	0	0	0	0	0	0	0
Histamine PM3B	0	0	0	0	0	0	0	0	0	0	0
b-Phenylethylamine PM3B	0	0	0	0	0	0	0	0	0	0	0
Tyramine PM3B	0	0	0	0	0	0	0	0	0	0	0
Acetamide PM3B	0	0	0	0	0	0	0	0	0	0	0
Formamide PM3B	0	0	0	0	0	0	0	0	0	0	0
Glucuronamide PM3B	0	0	0	0	0	0	0	0	0	0	0
DL-Lactamide PM3B	0	0	0	0	0	0	0	0	0	0	0
D-Glucosamine PM3B	0	0	0	0	0	0	0	0	0	0	0
D-Galactosamine PM3B	0	0	0	0	0	0	0	0	0	0	0
D-Mannosamine PM3B	0	0	0	0	0	0	0	0	0	0	0
N-Acetyl-D-Glucosamine PM3B	0	0	0	0	1	0	0	0	1	0	1
N-Acetyl-D-Galactosamine PM3B	0	0	0	0	0	0	0	0	0	0	0
N-Acetyl-D-Mannosamine PM3B	0	0	0	0	0	0	0	0	0	0	0
Adenine PM3B	1	1	1	0	1	1	1	1	7	3	4
Adenosine PM3B	0	1	0	0	0	0	0	0	1	1	0
Cytidine PM3B	0	0	0	0	0	0	0	0	0	0	0
Cytosine PM3B	1	1	0	1	0	0	0	0	3	3	0
Guanine PM3B	0	0	0	0	0	0	0	0	0	0	0
Guanosine PM3B	1	1	1	1	1	1	1	1	8	4	4
Thymine PM3B	0	0	0	0	0	0	0	0	0	0	0
Thymidine PM3B	0	0	0	0	0	0	0	0	0	0	0
Uracil PM3B	0	0	0	0	0	0	0	0	0	0	0
Uridine PM3B	0	0	0	0	0	0	0	0	0	0	0
Inosine PM3B	1	1	1	1	0	1	1	1	7	4	3
Xanthine PM3B	1	1	1	1	1	1	1	1	8	4	4
Xanthosine PM3B	0	1	0	0	0	0	0	1	2	1	1
Uric acid PM3B	1	1	0	1	0	0	0	0	3	3	0
Alloxan PM3B	0	0	0	0	0	0	0	0	0	0	0
Allantoin PM3B	1	0	0	1	0	0	0	0	2	2	0
Parabanic acid PM3B	0	0	0	1	0	0	0	0	1	1	0
DL-a-Amino-N-Butyric acid PM3B	0	0	0	0	0	0	0	0	0	0	0
g-Amino-N-Butyric acid PM3B	1	1	1	1	1	1	1	1	8	4	4
e-Amino-N-Caproic acid PM3B	0	0	0	0	0	0	0	0	0	0	0
DL-a-Amino-Caprylic acid PM3B	1	1	0	1	0	0	0	0	3	3	0
d-Amino-N-Valeric acid PM3B	1	0	0	0	0	0	0	0	1	1	0
a-Amino-N-Valeric acid PM3B	0	0	0	0	0	0	0	0	0	0	0
Ala-Asp PM3B	1	1	1	1	1	1	0	0	6	4	2
Ala-Gln PM3B	1	1	1	1	1	1	0	0	6	4	2
Ala-Glu PM3B	1	1	1	1	1	1	1	0	7	4	3
Ala-Gly PM3B	1	0	1	0	1	1	0	0	4	2	2
Ala-His PM3B	1	1	0	1	1	1	0	0	5	3	2
Ala-Leu PM3B	1	0	0	0	0	0	0	0	1	1	0
Ala-Thr PM3B	1	0	0	0	1	0	0	0	2	1	1
Gly-Asn PM3B	1	0	0	0	1	0	0	0	2	1	1
Gly-Gln PM3B	1	1	1	0	1	1	0	0	5	3	2
Gly-Glu PM3B	1	0	0	0	1	0	0	0	2	1	1
Gly-Met PM3B	1	0	0	0	1	0	0	0	2	1	1
Met-Ala PM3B	1	1	1	1	1	1	1	0	7	4	3

### Sheet: phcA_WTFastGrowth
Strain	Psi07\phcA	CFBP2957\phcA	UW551\phcA	GMI1000\phcA	UW551	GMI1000	CFBP2957	Psi07	Somme
Fast Growth	73	62	61	58	43	30	24	16
Carbon fast growth	41	35	33	38	27	18	20	11
Nitrogen fast growth	32	27	28	20	16	12	4	5
Negative Control	0	0	0	0	0	0	0	0	0
L-Arabinose	0	0	0	0	0	0	0	0	0
N-Acetyl-D-Glucosamine	0	0	0	0	0	0	0	0	0
D-Saccharic acid	1	1	1	1	1	1	1	0	7
Succinic acid	1	1	1	1	1	0	0	0	5
D-Galactose	1	1	0	1	0	0	0	0	3
L-Aspartic acid	1	1	1	1	1	1	1	1	8
L-Proline	1	1	1	1	1	0	0	0	5
D-Alanine	0	0	0	0	0	0	0	0	0
D-Trehalose	1	1	0	1	0	1	1	0	5
D-Mannose	0	0	0	0	0	0	0	0	0
Dulcitol	0	0	0	1	0	1	0	0	2
D-Serine	0	0	0	0	0	0	0	0	0
D-Sorbitol	0	0	0	0	0	0	0	0	0
Glycerol	1	1	1	1	1	0	0	0	5
L-Fucose	0	0	0	0	0	0	0	0	0
D-Glucuronic acid	1	1	1	1	1	1	1	1	8
D-Gluconic acid	1	1	1	1	0	0	0	0	4
DL-a-Glycerol Phosphate	0	0	0	0	0	0	0	0	0
D-Xylose	0	0	0	0	0	0	0	0	0
L-Lactic acid	1	0	0	1	0	0	0	0	2
Formic acid	0	0	0	0	0	0	0	0	0
D-Mannitol	0	0	0	1	0	0	0	0	1
L-Glutamic acid	1	1	1	1	1	1	1	1	8
D-Glucose-6-Phosphate	0	0	0	0	0	0	0	0	0
D-Galactonic acid-g-Lactone	0	0	0	0	0	0	0	0	0
DL-Malic acid	1	1	1	1	1	1	0	0	6
D-Ribose	0	0	0	0	0	0	0	0	0
Tween 20	1	0	0	0	0	0	0	0	1
L-Rhamnose	0	0	0	0	0	0	0	0	0
D-Fructose	1	0	1	0	0	0	0	0	2
Acetic acid	1	1	0	1	0	0	0	0	3
a-D-Glucose	1	1	1	1	1	1	1	0	7
Maltose	0	0	0	0	0	0	0	0	0
D-Melibiose	0	0	0	0	0	0	0	0	0
Thymidine	0	0	0	0	0	0	0	0	0
L-Asparagine	1	1	1	1	1	1	1	1	8
D-Aspartic acid	0	0	0	0	0	0	0	0	0
D-Glucosaminic acid	0	0	0	0	0	0	0	0	0
1,2-Propanediol	0	0	0	0	0	0	0	0	0
Tween 40	1	0	1	0	0	1	1	1	5
a-Ketoglutaric acid	1	1	1	1	1	0	1	0	6
a-Ketobutyric acid	0	0	0	0	0	0	0	0	0
a-Methyl-D-Galactoside	0	0	0	0	0	0	0	0	0
a-D-Lactose	0	0	0	0	0	0	0	0	0
Lactulose	0	0	0	0	0	0	0	0	0
Sucrose	0	1	1	0	1	0	0	0	3
Uridine	0	0	0	0	0	0	0	0	0
L-Glutamine	1	1	1	1	1	1	1	1	8
m-Tartaric acid	0	0	0	0	0	0	0	0	0
D-Glucose-1-Phosphate	0	0	0	0	0	0	0	0	0
D-Fructose-6-Phosphate	0	0	0	0	0	0	0	0	0
Tween 80	1	0	0	0	0	0	1	0	2
a-Hydroxyglutaric acid-g-Lactone	0	0	0	0	0	0	0	0	0
a-Hydroxybutyric acid	0	0	0	0	0	0	0	0	0
b-Methyl-D-Glucoside	0	0	0	0	0	0	0	0	0
Adonitol	0	0	0	0	0	0	0	0	0
Maltotriose	0	0	0	0	0	0	0	0	0
2`-Deoxyadenosine	0	0	0	0	0	0	0	0	0
Adenosine	0	0	0	0	0	0	0	0	0
Gly-Asp	0	0	0	0	0	0	0	0	0
Citric acid	1	1	1	1	1	1	1	0	7
m-Inositol	1	1	0	1	0	0	1	0	4
D-Threonine	0	0	0	0	0	0	0	0	0
Fumaric acid	1	1	1	1	1	1	1	1	8
Bromosuccinic acid	0	0	1	0	1	0	0	0	2
Propionic acid	1	0	0	0	0	0	0	0	1
Mucic acid	1	1	1	1	1	0	1	0	6
Glycolic acid	0	0	0	0	0	0	0	0	0
Glyoxylic acid	0	0	0	0	0	0	0	0	0
D-Cellobiose	0	0	0	0	0	0	0	0	0
Inosine	0	0	0	0	0	0	0	0	0
Gly-Glu	0	0	0	0	0	0	0	0	0
Tricarballylic acid	0	0	0	0	0	0	0	0	0
L-Serine	1	0	1	1	0	0	0	0	3
L-Threonine	0	1	1	1	1	0	0	0	4
L-Alanine	1	1	1	1	0	0	0	0	4
Ala-Gly	0	0	0	0	0	0	0	0	0
Acetoacetic acid	0	0	0	0	0	0	0	0	0
N-Acetyl-D-Mannosamine	0	0	0	0	0	0	0	0	0
Mono-Methylsuccinate	0	0	0	1	1	1	0	0	3
Methylpyruvate	1	1	1	0	1	0	1	0	5
D-Malic acid	0	0	0	0	0	0	0	0	0
L-Malic acid	1	1	1	1	1	1	1	1	8
Gly-Pro	0	0	0	0	0	0	0	0	0
p-Hydroxyphenyl Acetic acid	0	0	0	0	0	0	0	0	0
m-Hydroxyphenyl Acetic acid	0	0	0	0	0	0	0	0	0
Tyramine	0	0	0	0	0	0	0	0	0
D-Psicose	0	0	0	0	0	0	0	0	0
L-Lyxose	0	0	0	0	0	0	0	0	0
Glucuronamide	0	0	0	0	0	0	0	0	0
Pyruvic acid	1	1	1	1	1	1	1	1	8
L-Galactonic acid-g-Lactone	0	0	0	0	0	0	0	0	0
D-Galacturonic acid	1	1	1	1	1	1	0	0	6
Phenylethylamine	0	0	0	0	0	0	0	0	0
2-Aminoethanol	0	0	0	0	0	0	0	0	0
Negative Control PM2	0	0	0	0	0	0	0	0	0
Chondroitin Sulfate C	0	0	0	0	0	0	0	0	0
a-Cyclodextrin	0	0	0	0	0	0	0	0	0
b-Cyclodextrin	0	0	0	0	0	0	0	0	0
g-Cyclodextrin	0	0	0	0	0	0	0	0	0
Dextrin	0	0	0	0	0	0	0	0	0
Gelatin	0	0	0	0	0	0	0	0	0
Glycogen	0	0	0	0	0	0	0	0	0
Inulin	0	0	0	0	0	0	0	0	0
Laminarin	0	0	1	0	0	0	0	0	1
Mannan	0	0	0	0	0	0	0	0	0
Pectin	1	1	1	1	0	0	1	0	5
N-Acetyl-D-Galactosamine	0	0	0	0	0	0	0	0	0
N-Acetyl-Neuraminic acid	0	0	0	0	0	0	0	0	0
b-D-Allose	0	0	0	0	0	0	0	0	0
Amygdalin	0	0	0	0	0	0	0	0	0
D-Arabinose	0	0	0	0	0	0	0	0	0
D-Arabitol	0	0	0	0	0	0	0	0	0
L-Arabitol	0	0	0	0	0	0	0	0	0
Arbutin	0	0	0	0	0	0	0	0	0
2-Deoxy-D-Ribose	0	0	0	0	0	0	0	0	0
i-Erythritol	0	0	0	0	0	0	0	0	0
D-Fucose	0	0	0	0	0	0	0	0	0
3-O-b-D-Galactopyranosyl-D-Arabinose	0	0	0	0	0	0	0	0	0
Gentiobiose	0	0	0	0	0	0	0	0	0
L-Glucose	0	0	0	0	0	0	0	0	0
D-Lactitol	0	0	0	0	0	0	0	0	0
D-Melezitose	0	0	0	0	0	0	0	0	0
Maltitol	0	0	0	0	0	0	0	0	0
a-Methyl-D-Glucoside	0	0	0	0	0	0	0	0	0
b-Methyl-D-Galactoside	0	0	0	0	0	0	0	0	0
3-Methylglucose	0	0	0	0	0	0	0	0	0
b-Methyl-D-Glucuronic acid	0	0	0	0	0	0	0	0	0
a-Methyl-D-Mannoside	0	0	0	0	0	0	0	0	0
b-Methyl-D-Xyloside	0	0	0	0	0	0	0	0	0
Palatinose	0	0	0	0	0	0	0	0	0
D-Raffinose	0	0	0	0	0	0	0	0	0
Salicin	0	0	0	0	0	0	0	0	0
Sedoheptulosan	0	0	0	0	0	0	0	0	0
L-Sorbose	0	0	0	0	0	0	0	0	0
Stachyose	0	0	0	0	0	0	0	0	0
D-Tagatose	0	0	0	0	0	0	0	0	0
Turanose	0	0	0	0	0	0	0	0	0
Xylitol	0	0	0	0	0	0	0	0	0
N-Acetyl-D-Glucosaminitol	0	0	0	0	0	0	0	0	0
g-Amino-N-Butyric acid	1	1	1	1	1	0	0	0	5
d-Amino Valeric acid	0	0	0	0	0	0	0	0	0
Butyric acid	1	1	0	1	0	0	0	1	4
Capric acid	0	0	0	0	0	0	0	0	0
Caproic acid	0	0	0	0	0	0	0	0	0
Citraconic acid	0	0	0	0	0	0	0	0	0
Citramalic acid	0	0	0	0	0	0	0	0	0
D-Glucosamine	0	0	0	0	0	0	0	0	0
2-Hydroxybenzoic acid	0	0	0	0	0	0	0	0	0
4-Hydroxybenzoic acid	0	0	0	0	0	0	0	0	0
b-Hydroxybutyric acid	1	1	1	1	1	0	0	0	5
g-Hydroxybutyric acid	0	0	0	0	0	0	0	0	0
a-Keto-Valeric acid	0	0	0	0	0	0	0	0	0
Itaconic acid	0	0	0	0	0	0	0	0	0
5-Keto-D-Gluconic acid	0	0	0	0	0	0	0	0	0
D-Lactic acid Methyl Ester	0	0	0	0	0	0	0	0	0
Malonic acid	0	1	0	0	0	0	0	0	1
Melibionic acid	0	0	0	0	0	0	0	0	0
Oxalic acid	0	0	0	0	0	0	0	0	0
Oxalomalic acid	0	0	0	0	0	0	0	0	0
Quinic acid	1	1	1	1	1	1	1	0	7
D-Ribono-1,4-Lactone	0	0	0	0	0	0	0	0	0
Sebacic acid	0	0	0	0	0	0	0	0	0
Sorbic acid	0	0	0	0	0	0	0	0	0
Succinamic acid	0	0	0	0	0	0	0	0	0
D-Tartaric acid	1	0	0	0	0	0	0	1	2
L-Tartaric acid	0	1	0	1	0	0	0	0	2
Acetamide	0	0	0	0	0	0	0	0	0
L-Alaninamide	0	0	0	0	0	0	0	0	0
N-Acetyl-L-Glutamic acid	1	0	0	0	0	0	0	0	1
L-Arginine	0	0	0	0	0	0	0	0	0
Glycine	0	0	0	0	0	0	0	0	0
L-Histidine	1	1	1	1	1	0	0	0	5
L-Homoserine	0	0	0	0	0	0	0	0	0
Hydroxy-L-Proline	0	0	0	0	0	0	0	0	0
L-Isoleucine	0	0	0	0	0	0	0	0	0
L-Leucine	0	0	0	0	0	0	0	0	0
L-Lysine	0	0	0	0	0	0	0	0	0
L-Methionine	0	0	0	0	0	0	0	0	0
L-Ornithine	0	0	0	0	0	0	0	0	0
L-Phenylalanine	0	0	0	0	0	0	0	0	0
L-Pyroglutamic acid	1	0	0	1	0	0	0	0	2
L-Valine	0	0	0	0	0	0	0	0	0
D,L-Carnitine	0	0	0	0	0	0	0	0	0
sec-Butylamine	0	0	0	0	0	0	0	0	0
D,L-Octopamine	0	0	0	0	0	0	0	0	0
Putrescine	0	0	0	0	0	0	0	0	0
Dihydroxyacetone	0	0	0	0	0	0	0	0	0
2,3-Butanediol	0	0	0	0	0	0	0	0	0
2,3-Butanedione	0	0	0	0	0	0	0	0	0
3-Hydroxy-2-butanone	0	0	0	0	0	0	0	0	0
Negative Control PM3B	0	0	0	0	0	0	0	0	0
Ammonia PM3B	1	1	1	1	1	1	0	0	6
Nitrite PM3B	1	1	1	1	0	0	0	0	4
Nitrate PM3B	1	1	1	1	1	0	0	0	5
Urea PM3B	1	1	1	1	1	1	0	0	6
Biuret PM3B	0	0	0	0	0	0	0	0	0
L-Alanine PM3B	1	1	1	1	1	1	0	1	7
L-Arginine PM3B	0	0	0	0	0	0	0	0	0
L-Asparagine PM3B	1	1	1	1	1	1	1	1	8
L-Aspartic acid PM3B	1	1	1	1	1	1	1	1	8
L-Cysteine PM3B	1	1	1	1	0	0	0	0	4
L-Glutamic acid PM3B	1	1	1	1	1	1	1	1	8
L-Glutamine PM3B	1	1	1	1	1	1	1	1	8
Glycine PM3B	1	0	1	0	0	0	0	0	2
L-Histidine PM3B	1	1	1	1	1	1	0	0	6
L-Isoleucine PM3B	0	0	0	0	0	0	0	0	0
L-Leucine PM3B	0	0	0	0	0	0	0	0	0
L-Lysine PM3B	0	0	0	0	0	0	0	0	0
L-Methionine PM3B	0	0	0	0	0	0	0	0	0
L-Phenylalanine PM3B	0	0	0	0	0	0	0	0	0
L-Proline PM3B	1	1	1	1	1	0	0	0	5
L-Serine PM3B	1	0	1	1	0	0	0	0	3
L-Threonine PM3B	0	1	1	0	0	0	0	0	2
L-Tryptophan PM3B	1	0	0	0	0	0	0	0	1
L-Tyrosine PM3B	1	1	1	0	0	0	0	0	3
L-Valine PM3B	0	0	0	0	0	0	0	0	0
D-Alanine PM3B	1	1	1	1	1	0	0	0	5
D-Asparagine PM3B	1	0	1	0	0	0	0	0	2
D-Aspartic acid PM3B	1	1	1	1	1	1	0	0	6
D-Glutamic acid PM3B	1	0	0	1	0	0	0	0	2
D-Lysine PM3B	0	0	0	0	0	0	0	0	0
D-Serine PM3B	0	0	0	0	0	0	0	0	0
D-Valine PM3B	0	0	0	0	0	0	0	0	0
L-Citrulline PM3B	1	1	1	1	1	1	0	0	6
L-Homoserine PM3B	0	0	0	0	0	0	0	0	0
L-Ornithine PM3B	0	1	0	0	0	0	0	0	1
N-Acetyl-L-Glutamic acid PM3B	0	0	0	0	0	0	0	0	0
N-Phthaloyl-L-Glutamic acid PM3B	0	0	0	0	0	0	0	0	0
L-Pyroglutamic acid PM3B	1	1	0	1	0	0	0	0	3
Hydroxylamine PM3B	0	0	0	0	0	0	0	0	0
Methylamine PM3B	0	0	0	0	0	0	0	0	0
N-Amylamine PM3B	0	0	0	0	0	0	0	0	0
N-Butylamine PM3B	0	0	0	0	0	0	0	0	0
Ethylamine PM3B	0	0	0	0	0	0	0	0	0
Ethanolamine PM3B	0	0	0	0	0	0	0	0	0
Ethylenediamine PM3B	0	0	0	0	0	0	0	0	0
Putrescine PM3B	0	0	0	0	0	0	0	0	0
Agmatine PM3B	0	0	0	0	0	0	0	0	0
Histamine PM3B	0	0	0	0	0	0	0	0	0
b-Phenylethylamine PM3B	0	0	0	0	0	0	0	0	0
Tyramine PM3B	0	0	0	0	0	0	0	0	0
Acetamide PM3B	0	0	0	0	0	0	0	0	0
Formamide PM3B	0	0	0	0	0	0	0	0	0
Glucuronamide PM3B	0	0	0	0	0	0	0	0	0
DL-Lactamide PM3B	0	0	0	0	0	0	0	0	0
D-Glucosamine PM3B	0	0	0	0	0	0	0	0	0
D-Galactosamine PM3B	0	0	0	0	0	0	0	0	0
D-Mannosamine PM3B	0	0	0	0	0	0	0	0	0
N-Acetyl-D-Glucosamine PM3B	0	0	0	0	0	0	0	0	0
N-Acetyl-D-Galactosamine PM3B	0	0	0	0	0	0	0	0	0
N-Acetyl-D-Mannosamine PM3B	0	0	0	0	0	0	0	0	0
Adenine PM3B	1	1	0	0	0	0	0	0	2
Adenosine PM3B	0	0	0	0	0	0	0	0	0
Cytidine PM3B	0	0	0	0	0	0	0	0	0
Cytosine PM3B	1	0	0	0	0	0	0	0	1
Guanine PM3B	0	0	0	0	0	0	0	0	0
Guanosine PM3B	1	1	0	0	0	0	0	0	2
Thymine PM3B	0	0	0	0	0	0	0	0	0
Thymidine PM3B	0	0	0	0	0	0	0	0	0
Uracil PM3B	0	0	0	0	0	0	0	0	0
Uridine PM3B	0	0	0	0	0	0	0	0	0
Inosine PM3B	1	0	1	0	0	0	0	0	2
Xanthine PM3B	1	0	1	1	1	1	0	0	5
Xanthosine PM3B	0	0	0	0	0	0	0	0	0
Uric acid PM3B	1	0	1	0	0	0	0	0	2
Alloxan PM3B	0	0	0	0	0	0	0	0	0
Allantoin PM3B	0	0	1	0	0	0	0	0	1
Parabanic acid PM3B	0	0	0	0	0	0	0	0	0
DL-a-Amino-N-Butyric acid PM3B	0	0	0	0	0	0	0	0	0
g-Amino-N-Butyric acid PM3B	1	1	1	1	1	1	0	0	6
e-Amino-N-Caproic acid PM3B	0	0	0	0	0	0	0	0	0
DL-a-Amino-Caprylic acid PM3B	0	0	0	0	0	0	0	0	0
d-Amino-N-Valeric acid PM3B	0	0	0	0	0	0	0	0	0
a-Amino-N-Valeric acid PM3B	0	0	0	0	0	0	0	0	0
Ala-Asp PM3B	0	0	0	0	0	0	0	0	0
Ala-Gln PM3B	1	1	0	0	0	0	0	0	2
Ala-Glu PM3B	1	1	1	0	1	0	0	0	4
Ala-Gly PM3B	0	1	0	0	0	0	0	0	1
Ala-His PM3B	0	1	1	0	0	0	0	0	2
Ala-Leu PM3B	0	0	0	0	0	0	0	0	0
Ala-Thr PM3B	0	0	0	0	0	0	0	0	0
Gly-Asn PM3B	0	0	0	0	0	0	0	0	0
Gly-Gln PM3B	0	0	0	0	0	0	0	0	0
Gly-Glu PM3B	0	0	0	0	0	0	0	0	0
Gly-Met PM3B	0	0	0	0	0	0	0	0	0
Met-Ala PM3B	1	1	1	0	0	0	0	0	3

### Sheet: FastGrowthWT_vs_phcA
Strain	Psi07	CFBP2957	UW551	GMI1000
L-Aspartic acid	2	2	2	2
D-Glucuronic acid	2	2	2	2
L-Glutamic acid	2	2	2	2
L-Asparagine	2	2	2	2
Fumaric acid	2	2	2	2
L-Malic acid	2	2	2	2
a-D-Glucose	1	2	2	2
L-Glutamine	2	2	2	2
Citric acid	1	2	2	2
Pyruvic acid	2	2	2	2
D-Saccharic acid	1	2	2	2
DL-Malic acid	1	1	2	2
Quinic acid	1	2	2	2
Succinic acid	1	1	2	1
D-Trehalose	1	2	0	2
a-Ketoglutaric acid	1	2	2	1
Mucic acid	1	2	2	1
D-Galacturonic acid	1	1	2	2
g-Amino-N-Butyric acid	1	1	2	1
b-Hydroxybutyric acid	1	1	2	1
L-Proline	1	1	2	1
Glycerol	1	1	2	1
L-Alanine	1	1	1	1
Methylpyruvate	1	2	2	0
Pectin	1	2	1	1
L-Histidine	1	1	2	1
D-Gluconic acid	1	1	1	1
Tween 40	2	0	1	0
Sucrose	0	1	2	0
m-Inositol	1	2	0	1
L-Threonine	0	1	2	1
Butyric acid	2	1	0	1
Acetic acid	1	1	0	1
D-Galactose	1	1	0	1
Tween 20	1	0	0	0
D-Fructose	1	0	1	0
Tween 80	1	0	0	0
L-Serine	1	0	1	1
L-Tartaric acid	0	1	0	1
Dulcitol	0	0	0	2
L-Lactic acid	1	0	0	1
Bromosuccinic acid	0	0	2	0
Mono-Methylsuccinate	0	0	0	2
D-Tartaric acid	2	0	0	0
L-Pyroglutamic acid	1	0	0	1
D-Mannitol	0	0	0	1
Propionic acid	1	0	0	0
Laminarin	0	0	1	0
g-Hydroxybutyric acid	0	0	0	0
Malonic acid	0	1	0	0
N-Acetyl-L-Glutamic acid	1	0	0	0
